# High-quality *Arabidopsis thaliana* Genome Assembly with Nanopore and HiFi Long Reads

**DOI:** 10.1101/2021.06.08.447650

**Authors:** Bo Wang, Xiaofei Yang, Yanyan Jia, Yu Xu, Peng Jia, Ningxin Dang, Songbo Wang, Tun Xu, Xixi Zhao, Shenghan Gao, Quanbin Dong, Kai Ye

**Author notes:** Corresponding authors. (Ye K), (Yang X).

## Abstract

*Arabidopsis thaliana* is an important and long-established model species for plant molecular biology, genetics, epigenetics, and genomics. However, the latest version of reference genome still contains significant number of missing segments. Here, we report a high-quality and almost complete Col-0 genome assembly with two gaps (Col-XJTU) using combination of Oxford Nanopore Technology ultra-long reads, PacBio high-fidelity long reads, and Hi-C data. The total genome assembly size is 133,725,193 bp, introducing 14.6 Mb of novel sequences compared to the TAIR10.1 reference genome. All five chromosomes of Col-XJTU assembly are highly accurate with consensus quality (QV) scores > 60 (ranging from 62 to 68), which are higher than those of TAIR10.1 reference (QV scores ranging from 45 to 52). We have completely resolved chromosome (Chr) 3 and Chr5 in a telomere-to-telomere manner. Chr4 has been completely resolved except the nucleolar organizing regions, which comprise long repetitive DNA fragments. The Chr1 centromere (CEN1), reportedly around 9 Mb in length, is particularly challenging to assemble due to the presence of tens of thousands of CEN180 satellite repeats. Using the cutting-edge sequencing data and novel computational approaches, we assembled about 4 Mb of sequence for CEN1 and a 3.5-Mb-long CEN2. We investigated the structure and epigenetics of centromeres. We detected four clusters of CEN180 monomers, and found that the centromere-specific histone H3-like protein (CENH3) exhibits a strong preference for CEN180 cluster 3. Moreover, we observed hypomethylation patterns in CENH3-enriched regions. We believe that this high-quality genome assembly, Col-XJTU, would serve as a valuable reference to better understand the global pattern of centromeric polymorphisms, as well as genetic and epigenetic features in plants.
