## Supplementary material for "High-quality *Arabidopsis thaliana* Genome Assembly with Nanopore and HiFi Long Reads": Table S5

### Sheet: Sheet1
Table S5 Novel sequences introduced in the Col-XJTU assembly
	Centromere region
	45S rDNA region
	Telomere region
Chr ID	Start	End	Length (bp)
Chr1	1	3656	3656
Chr1	2461364	2467176	5813
Chr1	8800499	8801077	579
Chr1	14315343	14322248	6906
Chr1	14480589	14488611	8023
Chr1	14515458	14518017	2560
Chr1	14539844	14558163	18320
Chr1	14845198	17233693	2388496
Chr1	17357544	17362810	5267
Chr1	17396983	17505726	108744
Chr1	17614121	17642328	28208
Chr1	19352187	19352861	675
Chr1	20235414	20239183	3770
Chr1	23167339	23170644	3306
Chr1	31527729	31528846	1118
Chr1	32655896	32659241	3346
Chr2	1	5408	5408
Chr2	15476	35545	20070
Chr2	45616	75275	29660
Chr2	107091	140772	33682
Chr2	150843	180258	29416
Chr2	190327	208279	17953
Chr2	228602	254384	25783
Chr2	264428	291750	27323
Chr2	346928	350060	3133
Chr2	1191558	1192212	655
Chr2	3625064	3724101	99038
Chr2	3776635	3783863	7229
Chr2	3911960	3919186	7227
Chr2	4280315	5391650	1111336
Chr2	5402965	5629710	226746
Chr2	5640516	5882309	241794
Chr2	5893641	6427903	534263
Chr2	7996648	8049817	53170
Chr2	16813596	16815129	1534
Chr2	20802865	20805574	2710
Chr2	22558169	22560461	2293
Chr3	1	2744	2744
Chr3	8906781	8907627	847
Chr3	12767105	12767852	748
Chr3	13410932	13411465	534
Chr3	13596258	15753463	2157206
Chr3	15849801	15902624	52824
Chr3	15921630	15928397	6768
Chr3	15942043	16146637	204595
Chr3	16186362	16218536	32175
Chr3	16509516	16515544	6029
Chr3	16525754	16887389	361636
Chr3	17804434	17824445	20012
Chr3	26152136	26161332	9197
Chr4	1	65098	65098
Chr4	84406	168416	84011
Chr4	178709	349837	171129
Chr4	3285352	3351420	66069
Chr4	3450760	3995515	544756
Chr4	4448920	4453647	4728
Chr4	4903418	6405503	1502086
Chr4	6416234	6690010	273777
Chr4	6701601	6747571	45971
Chr4	6767372	7286066	518695
Chr4	7305565	7316907	11343
Chr4	7327585	7578721	251137
Chr4	7592370	7598995	6626
Chr4	7624300	7637986	13687
Chr4	8423283	8427929	4647
Chr4	12836768	12847641	10874
Chr4	12975733	12980731	4999
Chr4	13001000	13001526	527
Chr4	15413700	15418213	4514
Chr4	22248543	22250686	2144
Chr5	1	3499	3499
Chr5	975084	975690	607
Chr5	2614511	2615548	1038
Chr5	3377633	3378197	565
Chr5	4015070	4015954	885
Chr5	11198834	11959246	760413
Chr5	12442150	12443276	1127
Chr5	12456219	12500561	44343
Chr5	12512959	12694015	181057
Chr5	12705592	12912840	207249
Chr5	12924402	13062391	137990
Chr5	13072949	13085539	12591
Chr5	13096893	13163351	66459
Chr5	13174695	13266264	91570
Chr5	13277608	13943330	665723
Chr5	13954662	14344458	389797
Chr5	14355002	14431873	76872
Chr5	14443050	14464389	21340
Chr5	14475880	14493208	17329
Chr5	14504480	14673824	169345
Chr5	14685388	14741984	56597
Chr5	14753389	14806979	53591
Chr5	14941101	14970719	29619
Chr5	14994968	15007411	12444
Chr5	15897609	15985729	88121
Chr5	24426539	24430359	3821
Chr5	30089868	30093473	3606
