## Supplementary material for "High-quality *Arabidopsis thaliana* Genome Assembly with Nanopore and HiFi Long Reads": Table S8

### Sheet: Sheet1
Table S8 Expression (FPKM) of newly-annotated genes in seven tissues
	Centromere region
	45S rDNA region
	Telomere region
Gene ID	Chr_ID	Start	End	Flower	Internode	Leaf	Root	Seed	Silique	Pedicel
ATXJTU0001	Chr1	14481115	14485400	0	0	0	0	0	0	0
ATXJTU0002	Chr1	17501049	17503496	0	0	0	0	0	0	0
ATXJTU0003	Chr1	17503949	17504642	0	0	0	0	0	0	0
ATXJTU0004	Chr1	17504859	17505502	0	0	0	0	0	0	0
ATXJTU0006	Chr2	936	1440	230.697	1458.3	2206.04	1721.85	2554.16	2839.54	4745.36
ATXJTU0007	Chr2	15532	18001	24.5095	0	492.025	25.1012	0	96.9027	0
ATXJTU0008	Chr2	18132	21746	3056.79	4239.17	4794.77	2906.47	290.221	1092.93	6492.29
ATXJTU0009	Chr2	25072	31686	1567.28	1917.18	1716.58	2467.81	293.735	1068.66	3401.26
ATXJTU0012	Chr2	51422	52582	19.4483	0	669.013	0	35.7304	171.576	0
ATXJTU0013	Chr2	52703	53747	1027.65	1247.99	866.638	740.498	1579.92	1296.01	725.605
ATXJTU0014	Chr2	56025	56487	221.698	1669.95	2637.11	1837.81	2597.57	3231.55	3462.53
ATXJTU0015	Chr2	59982	62837	28.6704	36.5877	640.395	0	16.9983	0	64.6748
ATXJTU0016	Chr2	62962	63406	612.255	289.088	0	96.9025	924.927	542.948	413.876
ATXJTU0017	Chr2	66222	67361	18.9152	73.0804	111.486	0	0	125.118	0
ATXJTU0018	Chr2	67483	68527	1028.85	1418.61	710.946	810.839	2066.15	1057.33	544.252
ATXJTU0019	Chr2	70804	71267	212.301	1556.86	4514.57	1793.73	2711.85	2599.9	3033.81
ATXJTU0020	Chr2	107100	108450	0	0	995.895	39.2522	0	122.118	0
ATXJTU0021	Chr2	108577	112201	2596.2	2467.48	4411.29	2501.44	270.848	868.532	6025.98
ATXJTU0022	Chr2	115497	118392	21.1416	23.8425	517.828	0	14.9329	41.9994	62.3781
ATXJTU0023	Chr2	118517	118961	408.17	578.177	0	96.9025	616.618	0	0
ATXJTU0024	Chr2	121777	122916	0	0	557.431	42.9991	0	62.5589	0
ATXJTU0025	Chr2	123038	124082	936.999	1287.75	711.201	1020.89	1890.09	771.458	1016.21
ATXJTU0026	Chr2	126359	126822	211.049	2044.55	3887.54	1485.61	2649.51	3008.45	3519.22
ATXJTU0027	Chr2	130297	133170	0	12.1921	452.718	0	16.9673	42.6292	0
ATXJTU0028	Chr2	133297	136921	2400.49	2492.41	3775.05	2256.49	271.133	829.461	5791.76
ATXJTU0029	Chr2	151469	153354	86.7369	86.3078	1604.33	248.954	21.0144	242.246	86.8301
ATXJTU0030	Chr2	153479	157103	3057.08	4148.12	4947.41	2664.52	287.958	948.123	6291.22
ATXJTU0031	Chr2	160429	163296	7.14184	60.6658	488.499	0	0	0	63.578
ATXJTU0032	Chr2	163420	164454	867.532	1408.35	717.965	779.212	1919.43	1166.93	773.459
ATXJTU0033	Chr2	166659	167820	37.0623	34.5366	537.607	0	0	62.185	94.7274
ATXJTU0034	Chr2	167940	168974	604.248	1351.43	467.687	407.187	933.372	525.115	644.16
ATXJTU0035	Chr2	171189	172344	0	0	438.282	0	27.8607	0	0
ATXJTU0036	Chr2	172469	176403	2816.59	3728.17	3923.38	2719.79	277.746	953.235	6401.78
ATXJTU0037	Chr2	190383	192851	0	56.3307	448.539	0	18.5034	96.6377	39.0437
ATXJTU0038	Chr2	192983	196597	3556.18	4319.92	5106.19	2878.38	280.284	979.897	7799.78
ATXJTU0039	Chr2	199923	204427	1911.5	1995.52	3170.42	2380.98	267.075	815.732	4622.9
ATXJTU0040	Chr2	228658	230561	18.9652	33.4985	774.156	0	0	0	48.3517
ATXJTU0041	Chr2	230838	234872	2918.99	3324.42	3081.43	2844.41	297.903	1043.85	5476.35
ATXJTU0042	Chr2	238608	242702	2218.88	2283.64	3230.28	2729.12	268.389	884.229	5481.29
ATXJTU0043	Chr2	246428	250522	2509.02	3555.05	3131.09	3100.88	299.521	1110.47	6659.56
ATXJTU0044	Chr2	264484	265668	7410.6	4553.1	6532.53	40762.3	59936.3	212530	12346.7
ATXJTU0045	Chr2	267497	267959	198.523	1650.59	3516.78	1705.04	2669.91	2710.92	4068.5
ATXJTU0046	Chr2	279284	281433	24.4743	60.1977	676.714	0	20.532	283.582	47.9965
ATXJTU0047	Chr2	282115	286569	0.687233	230.292	487.492	78.1502	139.194	605.237	527.845
ATXJTU0048	Chr2	290404	291738	18.0414	0	409.303	68.2919	50.9703	280.333	0
ATXJTU0049	Chr2	3626481	3630015	30.6558	233.093	732.406	0	0	0	0
ATXJTU0050	Chr2	3630390	3632357	289.317	658.157	1918.55	36.0482	72.592	110.565	114.932
ATXJTU0051	Chr2	3632890	3638089	24.9288	64.8197	162.17	6.344	0	11.2634	0
ATXJTU0052	Chr2	3638142	3642725	22.4897	59.3644	61.3623	0	0	0	0
ATXJTU0053	Chr2	3642850	3648235	435.826	759.929	2500.41	469.154	230.054	491.103	327.14
ATXJTU0054	Chr2	3648421	3654854	1119.07	1770.5	10515.9	266.501	179.104	552.289	287.599
ATXJTU0055	Chr2	3656559	3657433	0	19.2573	0	18.8037	0	0	46.2212
ATXJTU0056	Chr2	3657769	3660962	859.269	1022.26	5114.62	541.483	383.685	466.268	824.801
ATXJTU0057	Chr2	3661415	3663344	129.188	181.76	556.032	0	22.1038	16.8831	34.0477
ATXJTU0058	Chr2	3664305	3666674	76.7494	416.913	895.755	9.64665	31.4998	71.1164	85.7386
ATXJTU0059	Chr2	3667159	3669626	49.6428	330.573	667.991	0	9.83962	18.9219	20.5002
ATXJTU0060	Chr2	3673379	3677403	1123.96	1559.15	11306.8	1039.99	796.334	4835.88	1359.47
ATXJTU0061	Chr2	3677605	3682034	1048.35	2302.23	11685.4	2430.82	553.759	903.777	1316.9
ATXJTU0062	Chr2	3682849	3684135	1010.19	1572.21	4802.49	591.582	203.423	1240.24	253.673
ATXJTU0063	Chr2	3684633	3693946	10664.2	13855.5	22104.8	23837.1	4457.95	44168.7	12532.7
ATXJTU0064	Chr2	3694131	3698656	53.8452	201.3	784.398	0	16.779	48.0953	23.3238
ATXJTU0065	Chr2	3700891	3709141	25767.2	17800	65800.1	18628.7	29016.6	40405.9	29267.1
ATXJTU0066	Chr2	3709581	3713775	43.6168	110.874	91.0548	0	17.0751	0	37.9043
ATXJTU0067	Chr2	3713870	3715624	165.461	513.751	2378.07	18.8358	52.939	176.742	22.1634
ATXJTU0068	Chr2	3716220	3718055	1774.83	2080.86	11835.5	908.627	410.505	3319.51	1411.63
ATXJTU0069	Chr2	3718429	3722925	68.9268	172.345	729.354	46.6192	7.0105	104.412	30.6439
ATXJTU0070	Chr2	3911961	3913251	27.3881	143.479	413.552	39.6205	403.884	68.4319	0
ATXJTU0071	Chr2	3778091	3783855	139.389	168.307	197.536	72.9376	63.1223	144.733	127.741
ATXJTU0072	Chr2	3776636	3777926	68.4702	172.175	0	39.6205	100.971	68.4319	156.815
ATXJTU0073	Chr2	3913416	3919180	114.307	184.14	318.57	72.4363	69.446	104.216	185.578
ATXJTU0074	Chr3	26152176	26155907	5410.19	5354.98	47638.6	6792.91	2162.75	11428.2	16473.2
ATXJTU0075	Chr3	26157522	26158258	63.7623	0	378.961	30.9577	0	64.5461	481.174
ATXJTU0076	Chr4	1886	4362	14.1062	48.3427	500.597	59.8491	43.4358	382.703	103.65
ATXJTU0077	Chr4	4469	6091	531.241	1673.31	1328.4	890.935	1896.39	1627.44	1007.73
ATXJTU0078	Chr4	8369	8831	191.637	1688.71	3139.42	1518.67	2483.27	2600.1	4009.25
ATXJTU0079	Chr4	12286	14784	76.54	119.156	1023.19	57.8719	0	279.914	67.9499
ATXJTU0080	Chr4	14891	16511	262.211	878.457	366.688	518.17	840.036	617.794	512.845
ATXJTU0081	Chr4	18791	19271	215.333	1352.81	3166.3	1503.89	2700.04	2881.96	3232.38
ATXJTU0082	Chr4	22746	24087	12.5131	0	359.606	0	23.5195	452.305	61.5187
ATXJTU0083	Chr4	24194	28601	0.617363	219.658	606.55	70.7085	162.257	943.794	536.148
ATXJTU0084	Chr4	32036	34474	22.8838	52.7429	541.064	0	0	203.487	76.9746
ATXJTU0085	Chr4	34581	36201	317.738	834.969	458.36	460.596	951.218	673.957	534.213
ATXJTU0086	Chr4	38481	38961	216.585	1816.1	2557.4	1767.35	2431.07	2771.11	4190.12
ATXJTU0087	Chr4	42436	44892	77.9544	60.8249	1255.56	182.958	0	491.696	140.74
ATXJTU0088	Chr4	44999	46621	500.355	1569.81	1007.75	890.935	1698.08	1262.67	836.198
ATXJTU0089	Chr4	48899	49361	198.526	1613.66	3641.73	1496.66	2524.84	2600.1	3887.76
ATXJTU0090	Chr4	52816	55310	62.6236	83.409	846.78	86.8079	0	186.609	135.9
ATXJTU0091	Chr4	55417	57031	303.96	923.71	597.83	579.733	1020.11	478.445	515.965
ATXJTU0092	Chr4	59317	59821	219.444	1749.97	3251	1591.07	2513.78	2220.67	4859.71
ATXJTU0093	Chr4	63256	65070	44.6054	53.8037	1023.72	176.98	70.0289	283.454	0
ATXJTU0094	Chr4	85012	86372	59.7099	22.5948	1214.84	0	24.1389	363.153	61.7317
ATXJTU0095	Chr4	86479	88097	281.282	1004.97	642.737	490.809	866.71	758.629	428.746
ATXJTU0096	Chr4	90379	90837	218.584	1564.25	3560.77	1532.89	2676.69	2464.42	3870.8
ATXJTU0097	Chr4	94322	96759	76.6341	79.4605	697.409	125.147	38.9542	824.915	77.6585
ATXJTU0098	Chr4	96866	98477	291.291	828.397	645.081	562.979	836.746	451.377	386.016
ATXJTU0099	Chr4	100766	101227	192.89	1669.97	3139.72	1639.71	2576.78	2488.75	3705.73
ATXJTU0100	Chr4	104682	107148	62.2002	118.467	877.768	56.6647	56.0949	93.9547	136.182
ATXJTU0101	Chr4	107255	108877	332.394	926.245	686.276	458.873	925.375	756.739	426.389
ATXJTU0102	Chr4	111155	111617	199.152	1895.11	2385.96	1870.82	2535.23	2451.52	4555.96
ATXJTU0103	Chr4	115072	118156	57.5836	124.876	1535.94	243.955	49.5366	328.81	265.918
ATXJTU0104	Chr4	118263	119877	309.602	860.435	598.666	504.898	860.616	818.012	557.054
ATXJTU0105	Chr4	122163	122627	195.99	1813.62	2991.32	1853.05	2996.5	2702.56	4219.21
ATXJTU0106	Chr4	126082	128628	45.8318	89.9605	925.567	181.603	17.5206	108.878	0
ATXJTU0107	Chr4	128735	130357	334.869	840.218	824.677	385.386	766.951	280.903	339.957
ATXJTU0108	Chr4	132635	133097	207.294	1913.87	3767.3	1573.69	2587.18	2711.53	2672.83
ATXJTU0109	Chr4	136552	139046	53.4594	114.597	954.99	82.1504	50.0063	344.611	98.9205
ATXJTU0110	Chr4	139153	141077	567.182	1471.09	797.276	698.849	1405.74	1141.2	804.195
ATXJTU0111	Chr4	143363	143867	227.571	1822.88	2670.46	1896.21	2614.74	3276.39	4173.63
ATXJTU0112	Chr4	147302	149774	35.2655	48.3427	929.68	59.8491	21.7179	191.352	0
ATXJTU0113	Chr4	150052	150946	221.194	187.386	139.816	138.27	276.268	57.7631	81.048
ATXJTU0114	Chr4	153471	153927	194.198	1832.6	2435.19	1710.96	2424.54	2663.72	4118.08
ATXJTU0115	Chr4	157412	159933	46.4405	65.5529	976.963	126.306	19.8822	113.313	38.7937
ATXJTU0116	Chr4	160040	164447	0.660801	217.254	526.391	78.1464	145.072	716.687	524.304
ATXJTU0117	Chr4	178775	179273	0	0	784.328	0	0	484.035	0
ATXJTU0118	Chr4	179380	181000	338.721	981.058	321.299	444.133	805.051	844.342	447.216
ATXJTU0119	Chr4	183280	183760	224.097	2057.01	2557.4	1668.55	2544.86	2623.32	4249.98
ATXJTU0120	Chr4	187235	188658	89.1769	68.2449	732.562	45.6277	72.0162	0	243.29
ATXJTU0121	Chr4	188765	190380	269.256	726.805	460.464	649.072	922.832	564.136	578.36
ATXJTU0122	Chr4	192665	193170	223.194	1366.87	2785.38	1645.54	2766.12	2839.21	3769.85
ATXJTU0123	Chr4	196605	199570	51.4798	11.9071	689.99	23.9095	0	143.657	95.9958
ATXJTU0124	Chr4	199586	200720	908.759	1208.4	1009.3	643.879	1319.75	1022.05	958.483
ATXJTU0125	Chr4	203026	203470	130.042	1002.4	2640.07	809.906	1753.04	2122.62	3567.01
ATXJTU0126	Chr4	206925	209914	31.7894	46.6612	487.034	23.3845	36.0871	423.18	31.1105
ATXJTU0127	Chr4	210036	213860	0.659481	202.721	560.015	78.6305	146.56	696.336	572.427
ATXJTU0128	Chr4	217295	220258	19.2964	23.6969	690.32	24.0681	0	359.649	63.3111
ATXJTU0129	Chr4	220376	221420	968.667	1247.66	998.032	1102.89	1759.98	1040.87	541.412
ATXJTU0130	Chr4	223697	224160	212.301	1369.29	5141.59	1562.64	2535.22	2414.19	4611.4
ATXJTU0131	Chr4	227655	230330	21.3917	59.8894	774.009	122.037	25.3911	330.518	70.2076
ATXJTU0132	Chr4	231016	232050	1154.66	1452.85	562.629	882.19	1722.92	1075.44	826.196
ATXJTU0133	Chr4	234336	234840	222.57	1914.02	3018.79	1776.33	2796.45	2439.09	5031.23
ATXJTU0134	Chr4	238396	243930	0.674149	222.574	906.906	89.2607	135.978	709.569	388.517
ATXJTU0135	Chr4	247415	249935	46.4394	78.4336	899.046	31.4221	0	223.964	153.967
ATXJTU0136	Chr4	250042	251660	308.544	924.444	275.843	632.211	980.677	506.892	576.837
ATXJTU0137	Chr4	253942	254400	195.41	1564.25	1907.56	1742.42	2499.63	2352.4	4423.77
ATXJTU0138	Chr4	257885	259073	32.5717	82.5985	470.403	166.607	35.7378	378.254	0
ATXJTU0139	Chr4	259355	260209	262.922	242.676	0	239.587	226.912	120.391	0
ATXJTU0140	Chr4	263079	263540	206.041	1200.87	2511.78	1617.7	2670.29	2674.48	3644.98
ATXJTU0141	Chr4	266995	268210	31.9855	78.4313	818.018	51.2585	0	0	69.5354
ATXJTU0142	Chr4	268317	269940	264.147	729.332	641.315	570.85	1075.92	898.742	552.164
ATXJTU0143	Chr4	272217	272700	219.679	2086.47	4108.87	1815.38	2674.59	3019.63	3918.94
ATXJTU0144	Chr4	276655	279452	42.0674	73.0378	616.308	147.714	56.4635	222.43	150.228
ATXJTU0145	Chr4	279576	280610	955.985	1504.87	1332.06	792.267	1658.42	1168.7	804.135
ATXJTU0146	Chr4	282891	283400	221.309	2074	3355.2	2145.86	2584.26	2947.11	4550.82
ATXJTU0147	Chr4	286835	289229	34.8675	37.9817	867.337	0	0	117.361	0
ATXJTU0148	Chr4	289336	290960	475.432	1611.54	1006.6	718.018	1929.74	1568.68	1092.52
ATXJTU0149	Chr4	293237	293700	239.856	1725.68	3762.14	1540.63	2639.12	3194.16	4308.01
ATXJTU0150	Chr4	297665	298171	0	0	750.596	0	0	0	0
ATXJTU0151	Chr4	298278	299900	261.136	840.218	824.677	542.395	878.283	561.807	509.935
ATXJTU0152	Chr4	302178	302640	198.526	1332.2	3516.15	1760.78	2628.74	2897.25	5102.68
ATXJTU0153	Chr4	306095	308639	45.8321	25.7035	1195.59	90.8096	35.0426	217.765	0
ATXJTU0154	Chr4	308746	310360	315.794	993.492	552.615	620.303	848.144	648.768	535.629
ATXJTU0155	Chr4	312646	313150	208.816	1895.8	3947.64	1612.87	2624.83	3385.6	4173.63
ATXJTU0156	Chr4	316585	319478	13.334	61.7399	503.041	192.81	85.4109	380.165	33.5105
ATXJTU0157	Chr4	319596	320640	988.639	1390.63	921.26	528.466	1716.53	1182.8	649.694
ATXJTU0158	Chr4	322917	323380	184.12	1388.04	2006.47	1551.63	2649.51	2339.91	3033.81
ATXJTU0159	Chr4	326875	329158	31.2919	91.6367	908.649	0	45.0585	670.441	78.4906
ATXJTU0160	Chr4	329265	330890	255.391	925.534	594.679	444.461	999.139	616.501	511.421
ATXJTU0161	Chr4	334045	336643	41.9968	23.1523	655.024	139.359	39.5783	379.549	69.8969
ATXJTU0162	Chr4	336750	338370	532.258	1602.77	1352.05	1034.76	1625.34	1263.26	844.793
ATXJTU0163	Chr4	340650	341160	214.485	1799.74	2332.31	1469.11	2467.71	2816.73	3851.9
ATXJTU0164	Chr4	346775	349569	0	18.5549	356.126	0	0	68.2645	49.0988
ATXJTU0165	Chr4	8424009	8426243	0	0	39.7311	0	0	0	0
ATXJTU0167	Chr5	11955943	11956775	0	0	0	0	0	0	0
ATXJTU0168	Chr5	11957331	11959095	0	0	0	0	17.8625	0	0
ATXJTU0169	Chr5	14691575	14693259	0	0	0	0	0	0	0
